# Sex and gender differences in perivascular space in early adolescence

**DOI:** 10.1101/2025.09.30.679416

**Authors:** Carinna Torgerson, Hedyeh Ahmadi, Haoyu Lan, Jessica Morrel, Megan Herting, Jeiran Choupan

## Abstract

Perivascular spaces (PVS) surrounding cerebral blood vessels play an important role in the blood-brain barrier and glymphatic system. Although it was once thought that PVS were either absent or too small to be seen or quantified during healthy development with MRI, recent studies have found visible, quantifiable PVS exist throughout the white matter of the cerebrum in childhood and adolescence. As a result, researchers have begun to explore individual differences, including potential sex-based variations in developing PVS. Meta-analyses in adults have shown that PVS are larger on average in males than in females, and several studies have shown a similar relationship in children. In contrast, no studies to date have examined the association between gender and PVS at any age. This cross-sectional study examined 6,538 youths from a large, nationwide sample of 9- to 11-year-olds in the U.S. to examine the relationship between sex, felt-gender, and PVS count and volume. Using a model-building approach, we conducted a series of linear mixed-effects models to determine the maximum variance explained in PVS count and volume, including age, pubertal development status, race, parent education, BMI z-score, and regional white matter volume, while also adjusting for MRI scanner and site. BMI z-score, age, and parent education were significant predictors of both PVS volume and count. Adding sex to the model improved model fit in all regions, and the further addition of felt-gender significantly improved model fit for PVS count in 5/6 regions of interest. Moreover, we found increases in PVS volume and count were associated with reduced executive function, learning, and memory. As the first study to report an association between felt-gender and PVS, our findings demonstrate the importance of considering gender in addition to sex as a potential source of structural variance in PVS in adolescents.
