## Supplemental Tables for "Sex and gender differences in perivascular space in early adolescence"

### Sheet: STable1
Supplemental Table 1. Questions from the felt-gender dimension ABCD youth gender questionnaire completed by participants.
Question	XX version	XX Scoring	XY version	XY scoring
1	How much do you feel like a girl?	5 = Totally	How much do you feel like a boy?	5 = Totally
		4 = Mostly		4 = Mostly
		3 = Somewhat		3 = Somewhat
		2 = A little		2 = A little
		1 = Not at all		1 = Not at all
2	How much do you feel like a boy?	1 = Totally	How much do you feel like a girl?	1 = Totally
		2 = Mostly		2 = Mostly
		3 = Somewhat		3 = Somewhat
		4 = A little		4 = A little
		5 = Not at all		5 = Not at all

### Sheet: STable2
Supplemental Table 2. Comparison of the quality control scores between the full ABCD sample and the current study sample. For each measure listed, the difference between research sample and ABCD Study sample is statistically significant at the p < .05 level.
	Quality Measures	ABCD	Sample
		(N=11868)	(N=6505)
	Motion
	Mean (SD)	0.671 (0.668)	0.496 (0.488)
	Median [Min, Max]	1.00 [0, 3.00]	0.500 [0, 1.00]
	Missing	139 (1.2%)	0 (0%)
	Artifact
	Mean (SD)	0.007 (0.106)	0 (0)
	Median [Min, Max]	0 [0, 3.00]	0 [0, 0]
	Missing	139 (1.2%)	0 (0%)
	Inhomogeneity
	Mean (SD)	0.310 (0.492)	0.272 (0.421)
	Median [Min, Max]	0 [0, 3.00]	0 [0, 1.00]
	Missing	139 (1.2%)	0 (0%)
	WM Underestimation
	Mean (SD)	0.210 (0.464)	0.156 (0.350)
	Median [Min, Max]	0 [0, 3.00]	0 [0, 1.00]
	Missing	139 (1.2%)	0 (0%)
	Pial Overestimation
	Mean (SD)	0.588 (0.644)	0.439 (0.481)
	Median [Min, Max]	0.500 [0, 3.00]	0 [0, 1.00]
	Missing	139 (1.2%)	0 (0%)

### Sheet: STable3
Supplemental Table 3. The percentage of subjects with a PVS count of zero in each region of the Desikan-Killiany atlas regions. Regions where >5% of adolescents have zero PVS appear in red font.
	Desikan-Killiany Region	Left Hemisphere	Right Hemisphere
	superiorfrontal	0	0
	rostralmiddlefrontal	0	0
	caudalmiddlefrontal	0	0
	parsopercularis	0	0.000153728
	parsorbitalis	0.127287	0.0716372
	parstriangularis	0	0.000307456
	lateralorbitofrontal	0	0
	medialorbitofrontal	0.00230592	0.00122982
	precentral	0	0
	paracentral	0.000307456	0
	frontalpole	0.734051	0.565719
	superiortemporal	0	0.000153728
	middletemporal	0	0
	inferiortemporal	0	0
	bankssts	0.00076864	0.00076864
	fusiform	0	0
	transversetemporal	0.117294	0.18847
	entorhinal	0.153267	0.204919
	temporalpole	0.283321	0.248885
	parahippocampal	0.374174	0.149577
	superiorparietal	0	0
	inferiorparietal	0	0
	supramarginal	0	0
	postcentral	0	0
	precuneus	0	0
	lateraloccipital	0	0
	lingual	0	0.00076864
	cuneus	0.00245965	0.0106072
	pericalcarine	0.000153728	0.000307456		0.176471
	rostralanteriorcingulate	0.000153728	0.0010761
	caudalanteriorcingulate	0.0010761	0.000461184
	posteriorcingulate	0.000153728	0
	isthmuscingulate	0.000461184	0.000153728
	insula	0	0

### Sheet: STable4
Supplemental Table 4. The linear mixed effects model equations for the null model (M0) and the four sex and gender models. Note total brain volume (TBV) was also included in relevant models (see details in text).

### Sheet: STable5
Supplemental Table 5. Descriptive statistics for volume fraction and count for early adolescents, ages 9-11 years old, in each of the 6 summary ROIs.
Summary ROIs	PVS Volume Fraction			PVS Count
	μ	Median	σ	μ	Median	σ
Centrum Semiovale (CSO)	0.0164	0.0158	0.0058	1024	1002	322
Frontal	0.0163	0.0156	0.0062	828	813	266
Temporal	0.0086	0.0082	0.003	241	234	69
Parietal	0.0154	0.0149	0.0053	446	433	138
Occipital	0.0063	0.0059	0.0024	124	118	41
Cingulate	0.0144	0.0137	0.0055	189	183	63

### Sheet: STable6
Supplemental Table 6. PVS volume model results for the sex model (M1), the gender model (M2), the sex + gender model (M3), and the sex-by-gender interaction model (M4). Also included are the model fit statistics and the results of the pairwise ANOVA comparisons between models (p-value and χ²) used to determine the best-fitting model.
	ROI	Model	Sex		Gender		Interaction		Model Fit				M0		M1		M2		M3
			β Coefficient	f²	β Coefficient	f²	β Coefficient	f²	AIC	Log Likelihood	Conditional R²	Marginal R²	p-value	χ²	p-value	χ²	p-value	χ²	p-value	χ²
	Centrum Semiovale	M1	-0.061 [-0.079, -0.044]	0.007 [0.004, 0.012]					2018	-987	0.426	0.424	p < 0.001	46.6
		M2			-0.003 [-0.016, 0.010]	0.000 [0.000, 0.001]			2064	-1010	0.422	0.419	0.6729	0.18
		M3	-0.064 [-0.082, -0.046]	0.008 [0.004, 0.012]	-0.012 [-0.025, 0.002]	0.000 [0.000, 0.002]			2017	-985	0.426	0.424	p < 0.001	49.49	0.0892	2.89	p < 0.001	49.31
		M4	-0.136 [-0.310, 0.038]	0.000 [0.000, 0.001]	-0.024 [-0.056, 0.009]	0.001 [0.000, 0.002]	0.015 [-0.021, 0.050]	0.000 [0.000, 0.000]	2018	-985	0.427	0.424	p < 0.001	50.15	0.1692	3.55	p < 0.001	49.97	0.4149	0.66
	Frontal Cortex	M1	-0.056 [-0.074, -0.038]	0.006 [0.003, 0.010]					2244	-1100	0.449	0.444	p < 0.001	38.31
		M2			-0.006 [-0.019, 0.008]	0.000 [0.000, 0.001]			2282	-1119	0.446	0.441	0.4002	0.71
		M3	-0.059 [-0.077, -0.041]	0.006 [0.003, 0.011]	-0.014 [-0.027, 0.000]	0.001 [0.000, 0.002]			2242	-1098	0.449	0.444	p < 0.001	42.34	0.0445	4.04	p < 0.001	41.64
		M4	-0.110 [-0.286, 0.067]	0.000 [0.000, 0.001]	-0.022 [-0.055, 0.011]	0.001 [0.000, 0.002]	0.010 [-0.026, 0.046]	0.000 [0.000, 0.000]	2244	-1098	0.449	0.444	p < 0.001	42.66	0.1135	4.35	p < 0.001	41.95	0.5752	0.31
	Temporal Cortex	M1	-0.058 [-0.076, -0.039]	0.006 [0.003, 0.010]					2851	-1403	0.346	0.341	p < 0.001	37.19
		M2			-0.003 [-0.017, 0.011]	0.000 [0.000, 0.001]			2888	-1422	0.342	0.338	0.6981	0.15
		M3	-0.061 [-0.079, -0.042]	0.006 [0.003, 0.010]	-0.011 [-0.025, 0.003]	0.000 [0.000, 0.002]			2850	-1402	0.346	0.341	p < 0.001	39.53	0.1267	2.33	p < 0.001	39.38
		M4	-0.174 [-0.359, 0.011]	0.001 [0.000, 0.001]	-0.030 [-0.065, 0.004]	0.001 [0.000, 0.002]	0.023 [-0.014, 0.061]	0.000 [0.000, 0.000]	2851	-1401	0.346	0.342	p < 0.001	40.99	0.1498	3.8	p < 0.001	40.84	0.2263	1.46
	Parietal Cortex	M1	-0.080 [-0.098, -0.062]	0.012 [0.007, 0.018]					2479	-1218	0.356	0.354	p < 0.001	75.92
		M2			0.003 [-0.011, 0.017]	0.000 [0.000, 0.001]			2555	-1255	0.349	0.346	0.6637	0.19
		M3	-0.082 [-0.101, -0.064]	0.012 [0.007, 0.018]	-0.009 [-0.022, 0.005]	0.000 [0.000, 0.002]			2480	-1217	0.356	0.354	p < 0.001	77.39	0.2246	1.47	p < 0.001	77.2
		M4	-0.161 [-0.341, 0.019]	0.000 [0.000, 0.001]	-0.022 [-0.056, 0.012]	0.000 [0.000, 0.002]	0.016 [-0.021, 0.053]	0.000 [0.000, 0.000]	2481	-1216	0.356	0.354	p < 0.001	78.13	0.3308	2.21	p < 0.001	77.94	0.3904	0.74
	Occipital Cortex	M1	-0.062 [-0.081, -0.043]	0.006 [0.003, 0.010]					3770	-1863	0.348	0.343	p < 0.001	39.7
		M2			0.000 [-0.015, 0.015]	0.000 [0.000, 0.000]			3810	-1883	0.344	0.339	0.963	0
		M3	-0.065 [-0.084, -0.045]	0.006 [0.003, 0.011]	-0.010 [-0.025, 0.005]	0.000 [0.000, 0.002]			3771	-1862	0.348	0.343	p < 0.001	41.29	0.2067	1.59	p < 0.001	41.29
		M4	-0.155 [-0.354, 0.044]	0.000 [0.000, 0.001]	-0.025 [-0.062, 0.012]	0.000 [0.000, 0.002]	0.019 [-0.022, 0.059]	0.000 [0.000, 0.000]	3772	-1862	0.348	0.343	p < 0.001	42.1	0.301	2.4	p < 0.001	42.09	0.369	0.81
	Cingulate Cortex	M1	-0.052 [-0.070, -0.034]	0.005 [0.002, 0.009]					2788	-1372	0.399	0.373	p < 0.001	31.18
		M2			-0.005 [-0.019, 0.009]	0.000 [0.000, 0.001]			2819	-1387	0.396	0.37	0.5023	0.45
		M3	-0.055 [-0.074, -0.036]	0.005 [0.002, 0.009]	-0.012 [-0.026, 0.002]	0.000 [0.000, 0.002]			2787	-1371	0.399	0.373	p < 0.001	34.14	0.0854	2.96	p < 0.001	33.69
		M4	-0.048 [-0.232, 0.136]	0.000 [0.000, 0.001]	-0.011 [-0.045, 0.023]	0.000 [0.000, 0.002]	-0.001 [-0.039, 0.036]	0.000 [0.000, 0.000]	2789	-1371	0.399	0.373	p < 0.001	34.14	0.2272	2.96	p < 0.001	33.69	0.9411	0.01
										Minimum	0.342	0.338
										Maximum	0.449	0.444

### Sheet: STable7
Supplemental Table 7. PVS count model for the sex model (M1), the gender model (M2), the sex + gender model (M3), and the sex-by-gender interaction model (M4) . Also included are the model fit statistics and the results of the pairwise ANOVA comparisons between models (p-value and χ²) used to determine the best-fitting model.
	ROI	Model	Sex		Gender		Interaction		Model Fit				M0		M1		M2		M3
			β Coefficient	f²	β Coefficient	f²	β Coefficient	f²	AIC	Log Likelihood	Conditional R²	Marginal R²	p-value	χ²	p-value	χ²	p-value	χ²	p-value	χ²
	Centrum Semiovale	M1	-0.129 [-0.175, -0.084]	0.005 [0.002, 0.009]					14429	-7193	0.467	0.455	p < 0.001	31.49
		M2			-0.020 [-0.054, 0.014]	0.000 [0.000, 0.001]			14459	-7208	0.464	0.453	0.2455	1.35
		M3	-0.139 [-0.185, -0.093]	0.005 [0.002, 0.010]	-0.039 [-0.073, -0.005]	0.001 [0.000, 0.003]			14426	-7190	0.467	0.455	p < 0.001	36.46	0.0259	4.96	p < 0.001	35.11
		M4	-0.176 [-0.624, 0.272]	0.000 [0.000, 0.001]	-0.045 [-0.129, 0.038]	0.000 [0.000, 0.001]	0.008 [-0.084, 0.099]	0.000 [0.000, 0.001]	14428	-7190	0.467	0.455	p < 0.001	36.48	0.0825	4.99	p < 0.001	35.13	0.87	0.03
	Frontal Cortex	M1	-0.129 [-0.173, -0.084]	0.005 [0.002, 0.009]					14344	-7150	0.474	0.458	p < 0.001	32.08
		M2			-0.020 [-0.054, 0.013]	0.000 [0.000, 0.002]			14375	-7166	0.472	0.456	0.2322	1.43
		M3	-0.138 [-0.184, -0.093]	0.006 [0.002, 0.010]	-0.039 [-0.074, -0.005]	0.001 [0.000, 0.003]			14341	-7148	0.475	0.459	p < 0.001	37.24	0.0231	5.16	p < 0.001	35.81
		M4	-0.072 [-0.517, 0.372]	0.000 [0.000, 0.001]	-0.028 [-0.111, 0.055]	0.000 [0.000, 0.001]	-0.014 [-0.105, 0.077]	0.000 [0.000, 0.001]	14343	-7148	0.475	0.459	p < 0.001	37.33	0.0725	5.25	p < 0.001	35.9	0.7701	0.09
	Temporal Cortex	M1	-0.117 [-0.163, -0.071]	0.004 [0.001, 0.007]					14742	-7349	0.445	0.432	p < 0.001	24.64
		M2			-0.004 [-0.038, 0.031]	0.000 [0.000, 0.001]			14766	-7361	0.443	0.43	0.8285	0.05
		M3	-0.122 [-0.169, -0.075]	0.004 [0.002, 0.008]	-0.020 [-0.056, 0.015]	0.000 [0.000, 0.001]			14742	-7348	0.445	0.432	p < 0.001	25.94	0.2536	1.3	p < 0.001	25.89
		M4	-0.141 [-0.600, 0.318]	0.000 [0.000, 0.001]	-0.024 [-0.109, 0.062]	0.000 [0.000, 0.001]	0.004 [-0.090, 0.098]	0.000 [0.000, 0.001]	14744	-7348	0.445	0.432	p < 0.001	25.95	0.5194	1.31	p < 0.001	25.9	0.933	0.01
	Parietal Cortex	M1	-0.173 [-0.220, -0.127]	0.008 [0.004, 0.013]					14802	-7379	0.436	0.429	p < 0.001	54.15
		M2			-0.012 [-0.047, 0.023]	0.000 [0.000, 0.001]			14856	-7406	0.431	0.424	0.5027	0.45
		M3	-0.183 [-0.230, -0.136]	0.009 [0.005, 0.014]	-0.038 [-0.073, -0.002]	0.001 [0.000, 0.003]			14800	-7377	0.436	0.429	p < 0.001	58.5	0.037	4.35	p < 0.001	58.06
		M4	-0.305 [-0.767, 0.156]	0.000 [0.000, 0.001]	-0.059 [-0.145, 0.028]	0.001 [0.000, 0.001]	0.025 [-0.069, 0.120]	0.000 [0.000, 0.001]	14802	-7377	0.436	0.429	p < 0.001	58.78	0.0989	4.63	p < 0.001	58.33	0.6004	0.27
	Occipital Cortex	M1	-0.079 [-0.124, -0.034]	0.002 [0.000, 0.004]					14823	-7390	0.436	0.43	p < 0.001	11.78
		M2			-0.032 [-0.067, 0.003]	0.001 [0.000, 0.002]			14832	-7394	0.435	0.429	0.0698	3.29
		M3	-0.090 [-0.135, -0.044]	0.002 [0.001, 0.005]	-0.045 [-0.081, -0.010]	0.001 [0.000, 0.003]			14819	-7387	0.436	0.43	p < 0.001	18.08	0.0121	6.3	0.0001	14.79
		M4	-0.072 [-0.534, 0.390]	0.000 [0.000, 0.001]	-0.042 [-0.129, 0.044]	0.001 [0.000, 0.001]	-0.004 [-0.098, 0.091]	0.000 [0.000, 0.001]	14821	-7387	0.436	0.43	p < 0.001	18.08	0.0427	6.31	0.0006	14.8	0.9405	0.01
	Cingulate Cortex	M1	-0.098 [-0.143, -0.053]	0.003 [0.001, 0.006]					14537	-7247	0.477	0.434	p < 0.001	18.35
		M2			-0.026 [-0.060, 0.008]	0.000 [0.000, 0.002]			14553	-7255	0.475	0.433	0.1383	2.2
		M3	-0.108 [-0.153, -0.062]	0.003 [0.001, 0.007]	-0.041 [-0.075, -0.006]	0.001 [0.000, 0.003]			14534	-7244	0.477	0.434	p < 0.001	23.66	0.0212	5.31	p < 0.001	21.47
		M4	0.153 [-0.298, 0.604]	0.000 [0.000, 0.001]	0.004 [-0.080, 0.088]	0.000 [0.000, 0.001]	-0.054 [-0.146, 0.039]	0.000 [0.000, 0.001]	14535	-7243	0.477	0.434	p < 0.001	24.96	0.0367	6.61	p < 0.001	22.77	0.2543	1.3
										Minimum	0.431	0.424
										Minimum best	0.477	0.459

### Sheet: STable8
Supplemental Table 8. Conditional and marginal r² values for the sex + gender model (M3) in each ROI, along with the beta coefficients, p-values, partial f², and partial f² confidence intervals for each fixed effect variable in the model. Abbreviations: CI = confidence interval. Reference levels for categorical variables are as follows: sex = male; pubertal development = pre-pubertal; parental ed…
variable	statistic	Volume						Count
		Centrum Semiovale	Frontal	Temporal	Parietal	Occipital	Cingulate	Centrum Semiovale	Frontal	Temporal	Parietal	Occipital	Cingulate
	Conditional r²	0.399	0.399	0.399	0.399	0.399	0.399	0.477	0.477	0.477	0.477	0.477	0.477
	Marginal r²	0.373	0.373	0.373	0.373	0.373	0.373	0.434	0.434	0.434	0.434	0.434	0.434
sex	β	-0.064	-0.059	-0.061	-0.082	-0.065	-0.055	-0.139	-0.138	-0.122	-0.183	-0.09	-0.108
	p-value	0	0	0	0	0	0	0	0	0	0	0	0
	f²	0.008	0.006	0.006	0.012	0.006	0.005	0.005	0.006	0.004	0.009	0.002	0.003
	f² CI	(0.004,0.012)	(0.003,0.011)	(0.003,0.010)	(0.007,0.018)	(0.003,0.011)	(0.002,0.009)	(0.002,0.010)	(0.002,0.010)	(0.002,0.008)	(0.005,0.014)	(0.001,0.005)	(0.001,0.007)
felt-gender	β	-0.012	-0.014	-0.011	-0.009	-0.01	-0.012	-0.039	-0.039	-0.02	-0.038	-0.045	-0.041
	p-value	0.178	0.178	0.19	0.225	0.225	0.178	0.039	0.039	0.254	0.044	0.039	0.039
	f²	0	0.001	0	0	0	0	0.001	0.001	0	0.001	0.001	0.001
	f² CI	(0.000,0.002)	(0.000,0.002)	(0.000,0.002)	(0.000,0.002)	(0.000,0.002)	(0.000,0.002)	(0.000,0.003)	(0.000,0.003)	(0.000,0.001)	(0.000,0.003)	(0.000,0.003)	(0.000,0.003)
age	β	-0.001	-0.001	0	0	-0.001	0	0	0	0.002	0.002	0.001	0.004
	p-value	0.434	0.434	0.868	0.868	0.1	0.619	0.967	0.967	0.353	0.353	0.858	0.026
	f²	0	0	0	0	0.001	0	0	0	0	0	0	0.001
	f² CI	(0.000,0.002)	(0.000,0.002)	(0.000,0.001)	(0.000,0.001)	(0.000,0.003)	(0.000,0.001)	(0.000,0.001)	(0.000,0.000)	(0.000,0.002)	(0.000,0.002)	(0.000,0.001)	(0.000,0.004)
pubertal development	β1	-0.006	-0.011	-0.002	0	0.005	-0.003	-0.021	-0.025	-0.014	-0.009	0.011	0.001
	p-value1	0.933	0.933	0.933	0.998	0.933	0.933	0.778	0.778	0.778	0.778	0.778	0.945
	β2	-0.009	-0.011	-0.003	-0.002	0.003	0.001	-0.021	-0.023	-0.007	-0.011	-0.005	0.018
	p-value2	0.559	0.559	0.842	0.842	0.842	0.842	0.606	0.606	0.789	0.789	0.789	0.606
	f²	0	0.001	0	0	0	0	0	0	0	0	0	0
	f² CI	(0.000,0.002)	(0.000,0.002)	(0.000,0.000)	(0.000,0.000)	(0.000,0.001)	(0.000,0.000)	(0.000,0.002)	(0.000,0.002)	(0.000,0.001)	(0.000,0.001)	(0.000,0.001)	(0.000,0.001)
parental education	β1	-0.039	-0.048	-0.04	-0.019	-0.014	-0.025	-0.139	-0.143	-0.134	-0.115	-0.08	-0.078
	p-value1	0.015	0.004	0.015	0.219	0.363	0.131	0	0	0.001	0.003	0.03	0.03
	β2	-0.007	-0.004	-0.011	-0.012	-0.023	-0.016	0.007	0.006	-0.014	0	-0.037	-0.035
	p-value2	0.662	0.731	0.533	0.533	0.489	0.533	0.996	0.996	0.996	0.996	0.721	0.721
	β3	0.011	0.009	0.011	0.014	0.023	0.016	0.04	0.032	0.046	0.045	0.068	0.044
	p-value3	0.399	0.408	0.399	0.399	0.375	0.399	0.183	0.242	0.174	0.174	0.103	0.174
	β4	-0.009	-0.006	-0.011	-0.012	-0.019	-0.014	-0.024	-0.018	-0.042	-0.022	-0.048	-0.025
	p-value4	0.367	0.484	0.367	0.359	0.299	0.347	0.415	0.415	0.205	0.415	0.205	0.415
	f²	0.002	0.003	0.002	0.001	0.002	0.002	0.003	0.003	0.004	0.002	0.003	0.002
	f² CI	(0.000,0.005)	(0.001,0.006)	(0.000,0.005)	(0.000,0.003)	(0.000,0.003)	(0.000,0.004)	(0.001,0.006)	(0.001,0.006)	(0.001,0.007)	(0.000,0.005)	(0.000,0.005)	(0.000,0.004)
BMI z-score	β	0.035	0.04	0.044	0.03	0.036	0.04	0.141	0.143	0.134	0.142	0.117	0.098
	p-value	0	0	0	0	0	0	0	0	0	0	0	0
	f²	0.017	0.022	0.024	0.012	0.014	0.02	0.042	0.044	0.037	0.041	0.028	0.02
	CI	(0.011,0.024)	(0.016,0.030)	(0.017,0.032)	(0.007,0.017)	(0.009,0.020)	(0.014,0.028)	(0.033,0.053)	(0.034,0.055)	(0.028,0.047)	(0.031,0.051)	(0.020,0.036)	(0.014,0.028)
scanner	β1	-0.016	-0.055	0.105	0.02	0.089	-0.34	-0.205	-0.33	0.16	-0.065	0.352	-1.068
	p-value1	0.466	0.087	0.002	0.422	0.009	0	0.064	0.012	0.155	0.419	0	0
	β2	0.359	0.411	0.145	0.253	0.256	-0.165	1.025	0.982	0.329	0.861	0.737	-0.442
	p-value2	0	0	0	0	0	0	0	0	0	0	0	0.002
	β3	0.024	-0.032	0.064	0.075	0.134	-0.293	-0.197	-0.394	0.045	0.049	0.42	-0.919
	p-value3	0.424	0.424	0.115	0.024	0.005	0.002	0.203	0.025	0.742	0.742	0.002	0.002
	β4	0.077	0.091	0.034	0.079	0.008	0.13	0.368	0.415	0.123	0.311	0.066	0.376
	p-value4	0.038	0.038	0.395	0.038	0.823	0.113	0.017	0.017	0.444	0.017	0.501	0.17
	β5	0.025	0.03	0.039	0.02	0.012	0.086	0.157	0.17	0.158	0.14	0.075	0.319
	p-value5	0.147	0.147	0.078	0.191	0.507	0.001	0.005	0.005	0.005	0.005	0.107	0
	β6	0.129	0.17	0.081	0.103	0.028	0.21	0.625	0.7	0.314	0.531	0.159	0.59
	p-value6	0	0	0.002	0	0.28	0	0	0	0.002	0	0.023	0.001
	f²	28.181	24.308	2.763	13.638	8.386	6.334	12.112	10.102	1.005	11.579	9.56	5.895
	f² CI	(13.763,46.966)	(11.801,40.548)	(0.821,5.032)	(6.498,22.709)	(3.644,14.336)	(2.757,10.712)	(5.765,20.120)	(4.745,16.803)	(0.109,1.951)	(5.410,19.376)	(4.202,16.339)	(2.539,9.984)
regional WM volume	β	1.529	1.542	1.514	1.345	1.329	1.436	0.451	0.446	0.605	0.473	0.525	0.413
	p-value	0	0	0	0	0	0	0	0	0	0	0	1.1e-312
	f²	0.295	0.293	0.296	0.255	0.278	0.195	0.278	0.282	0.479	0.297	0.401	0.245
	f² CI	(0.267,0.324)	(0.265,0.321)	(0.269,0.325)	(0.229,0.281)	(0.251,0.306)	(0.173,0.218)	(0.252,0.306)	(0.255,0.310)	(0.442,0.517)	(0.269,0.326)	(0.368,0.436)	(0.220,0.271)
